# Modeling Bias Toward Binding Sites in PDB Structural Models

**DOI:** 10.1101/2024.12.14.628518

**Authors:** Stephanie A. Wankowicz

## Abstract

The protein data bank (PDB) is one of the richest databases in biology. The structural models deposited have provided insights into protein folds, relationships to evolution, energy functions of structures, and most recently, protein structure prediction, connecting sequence to structure. However, the X-ray crystallography (and cryo-EM) models deposited in the PDB are determined by a combination of refinement algorithms and manual modeling. The intervention of human modeling leads to the possibility that within a single structure, there can be differences in how well parts of a structure are modeled and/or fit the underlying experimental data. We identified that small molecule binding sites are more carefully modeled and better match the underlying experimental data than the rest of the protein structural model. This trend persisted irrespective of the structure’s resolution or its overall agreement with the experimental data. The variation of modeling has implications for how we interpret protein structural models and use structural models in explaining mechanisms, structural bioinformatics, simulations, docking, and structure prediction, especially when drawing conclusions about binding sites compared to the rest of the protein.
